# Optimized tRNA structure–seq reveals robust tRNA secondary structures in *S. cerevisiae* under mild stress conditions

**DOI:** 10.64898/2026.02.24.707850

**Authors:** Komei Yanagihara, Futa Konishi, Teppei Matsuda, Akira Hirata, Hiroyuki Hori, Philip C. Bevilacqua, Ryota Yamagami

**Affiliations:** Department of Applied Chemistry, Graduate School of Science and Engineering, Ehime University, 3 Bunkyo-cho, Matsuyama, Ehime 790-8577, Japan; Department of Natural Science, Division of Science and Technology, Graduate School of Sciences and Technology for Innovation, Tokushima University, 2-1 Minamijosanjima-cho, Tokushima, Tokushima 770-8506, Japan; Department of Chemistry, Pennsylvania State University, University Park, PA 16802, USA; Center for RNA Molecular Biology, Pennsylvania State University, University Park, PA 16802, USA; Department of Biochemistry and Molecular Biology, Pennsylvania State University, University Park, PA 16802, USA

**Author notes:** **Corresponding author:** Ryota Yamagami, Address: 3 Bunkyo-cho, Matsuyama, Ehime 790-8577, Japan.

**Keywords:** tRNA, tRNA modification, tRNA structure, prediction of RNA structure, mutation profiling, stress

## Abstract

RNA structure plays a crucial role in diverse biological processes beyond the translation of genetic information. Therefore, the development of reliable methods for RNA structure prediction is essential for understanding RNA structure–related functions, however accurate and comprehensive RNA structure prediction remains challenging. Here, we focus on secondary structure prediction of transfer RNA (tRNA) using structure probing coupled with next–generation sequencing (tRNA Structure–seq). In silico prediction of *Saccharomyces cerevisiae* tRNA secondary structures achieves only 56.9% accuracy on average. Incorporation of dimethyl sulfate (DMS) probing data improve prediction accuracy to 87.4%, which is still not sufficient for practical tRNA structure prediction. To overcome this, we optimized the tRNA Structure–seq analysis pipeline by explicitly incorporating natural tRNA modifications detected in tRNA sequencing data and by refining pseudo–free energy parameters specifically optimized for tRNA structure prediction. Using this optimized pipeline, the average prediction accuracy is remarkably improved to 94%. Furthermore, analysis of multiple structural conformations predicted from DMS probing data indicates that *S. cerevisiae* tRNAs predominantly adopt the canonical cloverleaf secondary structure under *in vivo* conditions. Finally, we examined tRNA structures under mild stress conditions, including heat stress, osmotic stress, and antibiotic stress. These perturbations had minimal effects on in vivo tRNA secondary structure, demonstrating that *S. cerevisiae* tRNAs maintain structural stability under physiologically relevant stress conditions. In summary, our results establish an optimized tRNA Structure–seq analysis that enables highly accurate tRNA secondary structure prediction and reveals the intrinsic robustness of tRNA structures in living cells.
