## Supplemental Table 1 for "Optimized tRNA structure–seq reveals robust tRNA secondary structures in *S. cerevisiae* under mild stress conditions"

### Sheet: Sheet1
			with mod-based constraints		DMS opition			DMS option with mod-based constraints			Gopt option with mod-based constraints and optimized parameters			Gopt option with mod-based constraints and optimized parameters
tRNA		In silico	In silico		in vitro	in vivo		in vitro	in vivo		in vitro	in vivo		in vivo_temp_norm	in vivo_temp_norm_heat	in vivo_NaCl	in vivo_CHX
Ala-AGC-1-1		23.84	95		39.04	97.47		85	97.47		95	100		100	97.47	97.47	97.47
Ala-UGC-1-1		97.47	97.47		97.47	97.47		97.47	97.47		97.47	97.47		97.47	97.47	97.47	97.47
Arg-ACG-1-1		0	100		94.87	94.87		94.87	94.87		100	100		100	97.47	100	100
Arg-ACG-2-1		0	32.64		42.91	100		29.28	100		32.64	100		100	97.47	100	100
Arg-CCG-1-1		30.7	30.7		97.47	68.31		97.47	68.31		68.31	68.31		68.31	52.44	68.31	68.31
Arg-CCU-1-1		68.25	97.59		97.59	92.58		97.59	92.58		97.59	95.24		95.24	95.24	97.59	97.59
Arg-UCU-1-1		42.8	100		53.67	100		95.12	100		100	100		100	100	100	100
Asn-GUU-1-1		97.47	97.47		100	69.94		100	100		100	100		100	100	100	100
Asp-GUC-1-1		95.24	95.24		92.71	97.59		92.71	97.59		100	100		100	100	100	100
Asp-GUC-2-1		25.72	25.72		25.72	25.72		25.72	25.72		25.72	25.72		25.72	25.72	25.72	25.72
Cys-GCA-1-1		72.8	95.55		76.19	76.19		100	100		100	100		100	100	100	100
Gln-CUG-1-1		35.04	35.04		70.29	70.29		70.29	70.29		70.29	70.29		70.29	70.29	73.68	73.68
Gln-UUG-1-1		31.95	80		71.82	75		71.82	75		75	75		75	75	78.07	78.07
Gln-UUG-2-1		31.3	32.64		32.64	75		34.15	75		31.95	75		75	75	75	78.07
Gln-UUG-3-1		31.3	32.64		27.98	53.79		75	53.79		78.07	75		75	75	78.07	78.07
Glu-CUC-1-1		52.63	52.63		95.12	95.12		95.12	95.12		95.12	95.12		95.12	95.12	95.12	95.12
Glu-UUC-1-1		100	100		90.58	95.35		90.58	95.35		95.35	95.35		95.35	95.35	95.35	95.35
Glu-UUC-2-1		25.65	25.65		89.47	84.21		89.47	84.21		95.12	95.12		95.12	89.47	95.12	95.12
Gly-CCC-1-1		74.44	97.7		100	97.7		100	97.7		97.7	97.7		97.7	97.7	97.7	97.7
Gly-CCC-2-1		82.95	82.95		82.95	82.95		82.95	82.95		97.59	97.59		97.59	97.59	97.59	97.59
Gly-GCC-1-1		52.37	91.01		80.95	91.01		80.95	91.01		91.01	91.01		91.01	91.01	91.01	91.01
Gly-UCC-1-1		82.08	82.08		81.04	81.04		81.04	81.04		82.95	82.95		82.95	82.95	88.59	80
His-GUG-1-1		57.14	57.14		100	100		100	100		100	100		100	100	100	100
Ile-AAU-1-1		31.95	71.82		68.31	46.63		97.47	48.8		100	100		100	100	100	97.47
Ile-UAU-1-1		92.34	92.34		95	97.47		95	97.47		97.47	97.47		97.47	97.47	97.47	97.47
Ile-UAU-2-1		92.34	92.34		97.47	97.47		97.47	97.47		97.47	97.47		97.47	97.47	97.47	97.47
Leu-CAA-1-1		40.13	40.89		91.3	87.57		91.3	87.57		91.3	91.75		91.75	83.41	91.75	91.75
Leu-GAG-1-1		72.23	84.27		91.75	91.75		91.75	91.75		89.97	89.97		89.97	91.75	89.97	89.97
Leu-UAA-1-1		68.05	47.14		97.89	97.89		97.89	97.89		92.07	92.07		92.07	95.83	92.07	96.08
Leu-UAG-1-1		43.35	95.65		39.4	95.65		90.89	95.65		95.65	95.65		95.65	95.65	95.65	95.65
Lys-CUU-1-1		19.05	68.25		93.05	95.24		82.95	95.24		95.24	95.24		95.24	93.05	95.24	95.24
Lys-UUU-1-1		95.24	95.24		84.68	95.12		84.68	95.12		97.59	97.59		97.59	95.24	100	97.59
Met-CAU-1-1		70.09	70.09		73.37	73.37		73.37	80.1		73.37	73.37		73.37	73.37	73.37	73.37
Phe-GAA-1-1		53.45	53.45		76.19	97.59		80.1	97.59		100	100		100	97.59	100	100
Phe-GAA-2-1		97.59	97.59		47.63	92.71		47.63	92.71		97.59	97.59		97.59	97.59	97.59	97.59
Pro-AGG-1-1		25.03	25.03		39.13	100		97.33	100		100	82.08		82.08	78.95	100	100
Pro-UGG-1-1		51.51	80.1		89.03	100		89.03	100		100	100		100	100	100	100
Pro-UGG-2-1		39.13	40.05		46.17	23.92		24.46	23.92		100	100		100	100	100	23.92
Ser-AGA-1-1		49.28	56.05		60.93	76.06		60.93	95.83		95.83	95.83		95.83	95.83	97.98	97.98
Ser-AGA-2-1		49.28	49.28		49.28	49.28		49.28	49.28		49.28	49.28		49.28	56.05	49.28	49.28
Ser-CGA-1-1		0	0		79.24	0		97.8	0		95.65	0		0	0	95.65	95.65
Ser-GCU-1-1		41.03	20.52		77.85	75.26		77.85	86.36		86.36	86.36		86.36	86.36	86.36	86.36
Ser-UGA-1-1		15.76	36.11		97.8	97.8		97.8	97.8		95.65	95.65		95.65	95.65	95.65	95.65
Thr-AGU-1-1		97.47	97.47		94.87	97.47		94.87	97.47		97.47	97.47		97.47	97.47	97.47	97.47
Thr-CGU-1-1		97.47	97.47		97.47	97.47		97.47	97.47		97.47	97.47		97.47	97.47	97.47	97.47
Thr-UGU-1-1		27.98	27.98		27.98	27.98		27.98	27.98		27.98	27.98		27.98	28.6	27.98	27.98
Thr-UGU-2-1		53.67	100		73.79	70		73.79	70		100	100		100	100	100	100
Trp-CCA-1-1		69.79	71.43		95.24	95.24		75.72	100		100	100		100	100	100	100
Tyr-GUA-1-1		100	100		100	100		100	100		100	100		100	100	100	100
Val-AAC-1-1		82.95	82.95		93.25	93.25		93.25	93.25		93.25	93.25		93.25	93.25	93.25	93.25
Val-AAC-2-1		82.95	82.95		93.25	93.25		93.25	93.25		93.25	93.25		93.25	93.25	93.25	93.25
Val-CAC-1-1		54.77	71.51		93.25	93.25		93.25	93.25		93.25	93.25		93.25	93.25	93.25	93.25
Val-UAC-1-1		47.67	47.67		81.04	100		81.04	100		77.59	100		100	100	100	74.6
iMet-CAU-1-1		100	100		76.19	92.71		76.19	92.71		100	92.71		92.71	100	92.71	92.71
(1) Prediction accuracy (%) was calculated by geometric average of Sensitivity and PPV.
(2) The scores highlighted by grey mean that DMS data is not available.
(3) RNAstructure Fold was run with the temperature option at 303 K for control condition or at 315 K for heat condition.
