## Supplemental Table 2 for "Optimized tRNA structure–seq reveals robust tRNA secondary structures in *S. cerevisiae* under mild stress conditions"

### Sheet: Rsample_weighted_ave
tRNA	Weighted_Avg_invitro	Weighted_Avg_invivo	Weighted_Avg_CHX	Weighted_Avg_NaCl		Weighted_Avg_invivo_temp_norm	Weighted_Avg_heat_temp_norm
Ala-AGC-1-1	95.7	96.44	97	96.32		96.11	99.12
Ala-UGC-1-1	97.16	96.01	97.19	95.74		95.04	99.54
Arg-ACG-1-1	100	100	100	100		100	96.84
Arg-ACG-2-1	37.2	87.74	80.33	85.25		89.32	85.97
Arg-CCG-1-1	67.86	64.5	63.53	66.3		64.5	64.1
Arg-CCU-1-1	97.16	96.86	97.15	96.88		96.86	96.44
Arg-UCU-1-1	99.82	96.81	94.13	99.84		99.83	97.9
Asn-GUU-1-1	96.35	81.34	96.31	96.38		81.33	94.88
Asp-GUC-1-1	97.72	97.73	97.36	97.7		97.66	98.37
Asp-GUC-2-1	46.74	46.74	46.74	46.74		46.74	52.79
Cys-GCA-1-1	91.6	93.06	91.25	93.44		93.14	89.79
Gln-CUG-1-1	68.58	68.74	76.21	68.48		69.83	68.98
Gln-UUG-1-1	79.26	78.88	80.54	80.1		79.03	79.75
Gln-UUG-2-1	34.5	59.67	57.24	55.27		56.41	59.54
Gln-UUG-3-1	42.58	55.63	60.06	54.45		59.98	58.11
Glu-CUC-1-1	96.95	85.43	99.34	99.32		63.31	82.66
Glu-UUC-1-1	98.65	98.7	98.56	98.59		98.7	95.26
Glu-UUC-2-1	94.14	94.16	93.03	88.61		94.16	94.22
Gly-CCC-1-1	92.58	93.47	92.54	94		93.99	93.19
Gly-CCC-2-1	90.39	90.12	89.37	89.41		90.12	79.22
Gly-GCC-1-1	89.05	88.19	88.88	89.47		89.31	89.75
Gly-UCC-1-1	89.6	87.21	87.97	87.91		88.98	89.6
His-GUG-1-1	93.06	95.14	93.9	96.53		95.1	93.98
Ile-AAU-1-1	74.29	89.21	87.8	88.71		87.12	53.99
Ile-UAU-1-1	96.62	96.41	96.62	96.76		96.5	96.06
Ile-UAU-2-1	96.32	95.47	97.47	97.47		96.76	96.31
Leu-CAA-1-1	90.8	91.05	90.97	90.69		91	82.46
Leu-GAG-1-1	84.7	89.18	89.99	89.53		92.48	84.92
Leu-UAA-1-1	91.95	92.5	92.35	91.78		91.84	97.89
Leu-UAG-1-1	92.28	95.33	94.46	95.37		95.39	96.33
Lys-CUU-1-1	96.76	96.79	96.59	96.87		96.77	93.13
Lys-UUU-1-1	96.59	96.4	96.56	96.22		94.81	84.64
Met-CAU-1-1	73.47	73.53	73.55	73.51		73.53	73.47
Phe-GAA-1-1	98.96	97.34	99.07	97.48		97.06	93.55
Phe-GAA-2-1	97.34	96.94	97.45	97.44		94.13	97.43
Pro-AGG-1-1	63.55	79.52	49.43	78.77		79.52	81.69
Pro-UGG-1-1	51.62	87.68	81.68	88.97		86.39	87.65
Pro-UGG-2-1	72	72.23	57.19	72.53		72.5	81.35
Ser-AGA-1-1	93.04	92.6	92.82	94.85		92.62	94.18
Ser-AGA-2-1	62.69	62.69	62.69	62.69		62.69	52.79
Ser-CGA-1-1	94.26	4.71	95.49	94.13		4.71	5.3
Ser-GCU-1-1	84.56	56.2	50.98	75.47		90.26	76.76
Ser-UGA-1-1	60.47	92.92	93.99	94.27		78.45	82.69
Thr-AGU-1-1	95.31	95.49	95.41	95.13		95.5	93.68
Thr-CGU-1-1	96.79	95.78	86.64	95.27		91.64	95.58
Thr-UGU-1-1	45.54	45.54	45.54	45.54		45.54	41.86
Thr-UGU-2-1	52.19	95.13	95.08	93.9		94.41	91.99
Trp-CCA-1-1	83.45	82.19	85.76	83.68		85.15	87.05
Tyr-GUA-1-1	93.91	93.81	95.11	95.18		94.36	92.87
Val-AAC-1-1	87.15	87.6	84.45	88		87.6	86.69
Val-AAC-2-1	87.14	87.79	88.07	88.49		87.78	87.22
Val-CAC-1-1	83.8	88.88	85.82	88.45		84.76	86.3
Val-UAC-1-1	88.28	64.87	73.56	67.68		64.72	89.63
iMet-CAU-1-1	99.41	99.42	98.35	99.31		99.42	99.21
(1) The weighted prediction accuracy (%) was calculated by geometric average of Sensitivity and PPV from two major conformations (Conformation 1 and Conformation 2) predicted by Rsample.
(2) The scores highlighted by grey mean that DMS data is not available.
