## Supplemental Table 3 for "Optimized tRNA structure–seq reveals robust tRNA secondary structures in *S. cerevisiae* under mild stress conditions"

### Sheet: DNA oligos
Name	Sequence 5' -> 3'	Purpose
3' adapter for rep1	/5Phos/ GATATCGTCACTGTAGGCACCATCAAT/3ddC/	For the adapter ligation
3' adapter for rep2	/5Phos/ GATAGCTACACTGTAGGCACCATCAAT/3ddC/	For the adapter ligation
3' adapter for rep3	/5Phos/ GATCGTAACACTGTAGGCACCATCAAT/3ddC/	For the adapter ligation
RT primer	/5Phos/AGATCGGAAGAGCGTCGTGTAGGGAAAGAGTGT/iSp18/CAAGCAGAAGACGGCATACGAGATATTGATGGTGCCTACAG	For the RT reaction
PCR reverse	CAAGCAGAAGACGGCATACGA	For library preparation
PCR forward index 1	AATGATACGGCGACCACCGAGATCTACACGATCGGAAGAGCACACGTCTGAACTCCAGTCACTAAGGCGAACACTCTTTCCCTACA	For library preparation
PCR forward index 2	AATGATACGGCGACCACCGAGATCTACACGATCGGAAGAGCACACGTCTGAACTCCAGTCACCGTACTAGACACTCTTTCCCTACA	For library preparation
PCR forward index 3	AATGATACGGCGACCACCGAGATCTACACGATCGGAAGAGCACACGTCTGAACTCCAGTCACAGGCAGAAACACTCTTTCCCTACA	For library preparation
PCR forward index 4	AATGATACGGCGACCACCGAGATCTACACGATCGGAAGAGCACACGTCTGAACTCCAGTCACTCCTGAGCACACTCTTTCCCTACA	For library preparation
PCR forward index 5	AATGATACGGCGACCACCGAGATCTACACGATCGGAAGAGCACACGTCTGAACTCCAGTCACGGACTCCTACACTCTTTCCCTACA	For library preparation
